# A Comparative Assessment of Human and Chimpanzee iPSC-derived Cardiomyocytes with Primary Heart Tissues

**DOI:** 10.1101/289942

**Authors:** Bryan J. Pavlovic, Lauren E. Blake, Julien Roux, Claudia Chavarria, Yoav Gilad

## Abstract

Comparative genomic studies in primates have the potential to reveal the genetic and mechanistic basis for human specific traits. These studies may also help us better understand inter-species phenotypic differences that are clinically relevant. Unfortunately, the obvious limitation on sample collection and experimentation in humans and non-human apes severely restrict our ability to perform dynamic comparative studies in primates. Induced pluripotent stem cells (iPSCs), and their corresponding differentiated cells, may provide a suitable alternative system for dynamic comparative studies. Yet, to effectively use iPSCs and differentiated cells for comparative studies, one must characterize the extent to which these systems faithfully represent biological processes in primary tissues. To do so, we compared gene expression data from primary adult heart tissue and iPSC-derived cardiomyocytes from multiple human and chimpanzee individuals. We determined that gene expression in cultured cardiomyocytes from both human and chimpanzee is most similar to that of adult hearts compared to other adult tissues. Using a comparative framework, we found that 50% of gene regulatory differences between human and chimpanzee hearts are also observed between species in cultured cardiomyocytes; conversely, inter-species regulatory differences seen in cardiomyocytes are found significantly more often in hearts than in other primary tissues. Our work provides a detailed description of the utility and limitation of differentiated cardiomyocytes as a system for comparative functional genomic studies in primates.

**Data availability and resource sharing:** Gene expression (RNA-seq) data are available at GEO under accession number GSE110471. All human and chimpanzee iPSCs are available upon request without restriction or limitation.
