## Supplementary Materials for "A Comparative Assessment of Human and Chimpanzee iPSC-derived Cardiomyocytes with Primary Heart Tissues"

### Sheet: allinfo
FileID	Sample.type	Celltype	SP	SX	Line.Individual	iPSC_passage	Cell_harvest	Library.prep.batch	Sequencing.Lane	Sequencing.Barcode	Extract_date	Age	Cardiomyocyte.Purity	Post.mortem.time.interval	RIN	diff_batch	total.reads.mapped.to.genome	total.reads.mapping.to.ortho.exons	Used.For.Analysis.Of.Maturation.and.T3	Used.For.Analysis.Of.Differentially.Regulated.Genes	Used.For.Analysis.With.Multiple.Tissues
1_CF_2_L007.bam	iPSC_CM	Day15_CM	C	F	4933	21	2016-04-08	2	7	7	2016-06-07	NA	67.6	NA	8.4	B	52.8247	28.7896	NO	YES	NO
2_HF_2_L007.bam	iPSC_CM	Day15_CM	H	F	27322	27	2016-04-08	3	7	16	2016-06-07	NA	68.9	NA	8.8	B	35.3297	23.1299	NO	YES	NO
17_HF_2_L005.bam	iPSC_CM	Day15_CM	H	F	20682	29	2016-04-08	2	5	12	2016-06-08	NA	42.5	NA	9.6	B	51.1892	33.2092	NO	NO	NO
18_CM_2_L001.bam	iPSC_CM	Day15_CM	C	M	4955	29	2016-04-08	3	1	6	2016-06-08	NA	78.4	NA	9.3	B	54.9809	32.1576	NO	YES	NO
33_CM_2_L003.bam	iPSC_CM	Day15_CM	C	M	3649	30	2016-04-08	2	3	6	2016-06-08	NA	70.1	NA	8.7	B	49.9626	30.5947	NO	YES	NO
34_HM_2_L007.bam	iPSC_CM	Day15_CM	H	M	28815	23	2016-04-08	3	7	11	2016-06-08	NA	76.7	NA	9.8	B	51.9409	33.2141	NO	YES	NO
49_HF_2_L008.bam	iPSC_CM	Day15_CM	H	F	24280	29	2016-04-08	1	8	14	2016-06-08	NA	58.5	NA	9.5	B	59.3866	38.571	NO	YES	NO
50_CM_2_L002.bam	iPSC_CM	Day15_CM	C	M	3624	31	2016-04-08	2	2	10	2016-06-08	NA	80.1	NA	9.4	B	62.5978	37.3007	NO	YES	NO
63_CM_2_L004.bam	iPSC_CM	Day15_CM	C	M	8861	30	2016-04-08	3	4	9	2016-06-13	NA	58.2	NA	9.8	B	41.0816	25.5348	NO	NO	NO
81_CF_2_L006.bam	iPSC_CM	Day15_CM	C	F	3651	30	2016-04-08	1	6	12	2016-06-13	NA	65.7	NA	9.4	B	55.8994	33.386	NO	YES	NO
82_HF_2_L001.bam	iPSC_CM	Day15_CM	H	F	28834	28	2016-04-08	2	1	3	2016-06-13	NA	92	NA	9	B	21.1312	12.8478	NO	YES	NO
97_CF_2_L006.bam	iPSC_CM	Day15_CM	C	F	3647	24	2016-04-08	3	6	8	2016-06-14	NA	30	NA	9.1	B	50.0343	30.2195	NO	NO	NO
98_HM_2_L006.bam	iPSC_CM	Day15_CM	H	M	23555	32	2016-04-08	2	6	11	2016-06-14	NA	70	NA	9.9	B	47.3034	30.0622	NO	YES	NO
115_CF_2_L004.bam	iPSC_CM	Day15_CM	C	F	40280	28	2016-04-08	3	4	11	2016-06-14	NA	81	NA	9.4	B	44.488	26.7502	NO	YES	NO
116_CF_2_L005.bam	iPSC_CM	Day15_CM	C	F	40300	29	2016-04-08	3	5	1	2016-06-14	NA	56.1	NA	9	B	42.2541	24.1888	NO	NO	NO
117_HF_2_L008.bam	iPSC_CM	Day15_CM	H	F	29089	29	2016-04-08	1	8	4	2016-06-14	NA	78.7	NA	9.6	B	47.5905	30.4884	NO	YES	NO
118_HM_2_L003.bam	iPSC_CM	Day15_CM	H	M	28126	29	2016-04-08	2	3	13	2016-06-14	NA	42.5	NA	9.8	B	57.4319	37.2358	NO	NO	NO
131_CF_2_L005.bam	iPSC_CM	Day15_CM	C	F	40210	30	2016-04-08	2	5	2	2016-06-14	NA	87.6	NA	9.2	B	57.5287	33.0783	NO	YES	NO
132_HF_2_L002.bam	iPSC_CM	Day15_CM	H	F	21792	29	2016-04-08	3	2	12	2016-06-14	NA	86.2	NA	9.2	B	55.6472	35.5489	NO	YES	NO
7_HM_2A_L002.bam	iPSC_CM	Day27_CM	H	M	28126	26	2016-04-05	1	2	8	2016-06-07	NA	59.7	NA	9.7	A	46.2337	31.5852	NO	YES	NO
23_HF_2A_L004.bam	iPSC_CM	Day27_CM	H	F	27322	23	2016-04-05	1	4	2	2016-06-08	NA	50	NA	9.6	A	45.5449	31.2144	NO	YES	NO
32_CF_2A_L007.bam	iPSC_CM	Day27_CM	C	F	40210	25	2016-04-05	3	7	14	2016-06-08	NA	14.6	NA	9.9	A	74.571	49.3144	NO	NO	NO
39_HF_2A_L007.bam	iPSC_CM	Day27_CM	H	F	21792	24	2016-04-05	2	7	5	2016-06-08	NA	95	NA	9.6	A	46.1495	29.7166	NO	YES	YES
40_CM_2A_L005.bam	iPSC_CM	Day27_CM	C	M	3624	26	2016-04-05	3	5	9	2016-06-08	NA	24.5	NA	9.2	A	46.4212	30.8676	NO	NO	NO
53_HF_2A_L001.bam	iPSC_CM	Day27_CM	H	F	28834	24	2016-04-05	2	1	1	2016-06-08	NA	63.1	NA	9.9	A	40.8961	28.1137	NO	NO	YES
54_CM_2A_L002.bam	iPSC_CM	Day27_CM	C	M	4955	24	2016-04-05	1	2	11	2016-06-08	NA	89.1	NA	9.9	A	57.7717	35.8506	NO	YES	YES
65_HF_2A_L006.bam	iPSC_CM	Day27_CM	H	F	20682	24	2016-04-05	1	6	7	2016-06-13	NA	37	NA	9.9	A	45.4586	31.6495	NO	NO	NO
66_CM_2A_L007.bam	iPSC_CM	Day27_CM	C	M	3649	26	2016-04-05	3	7	1	2016-06-13	NA	96.3	NA	9.9	A	23.7995	14.7505	NO	YES	NO
67_CM_2A_L003.bam	iPSC_CM	Day27_CM	C	M	8861	25	2016-04-05	2	3	12	2016-06-13	NA	90.4	NA	9.2	A	51.2951	31.7226	NO	YES	YES
86_CF_2A_L008.bam	iPSC_CM	Day27_CM	C	F	40300	24	2016-04-05	3	8	5	2016-06-13	NA	59.9	NA	9.5	A	42.8122	27.6239	NO	YES	YES
95_HF_2A_L003.bam	iPSC_CM	Day27_CM	H	F	20157	24	2016-04-05	2	3	8	2016-06-13	NA	24.3	NA	9.7	A	56.7095	38.9019	NO	NO	NO
96_HM_2A_L008.bam	iPSC_CM	Day27_CM	H	M	23555	28	2016-04-05	2	8	16	2016-06-13	NA	28.3	NA	9.9	A	44.8507	30.7003	NO	NO	NO
121_HM_2A_L004.bam	iPSC_CM	Day27_CM	H	M	28815	24	2016-04-05	2	4	15	2016-06-14	NA	85.2	NA	9.5	A	54.108	36.9679	NO	YES	YES
138_CF_2A_L005.bam	iPSC_CM	Day27_CM	C	F	3651	25	2016-04-05	2	5	14	2016-06-14	NA	48.4	NA	10	A	66.6727	44.3065	NO	NO	NO
5_CM_2B_L003.bam	iPSC_CM	Day27_CM	C	M	4955	29	2016-04-20	2	3	11	2016-06-07	NA	77.4	NA	9.7	B	40.2091	26.1799	YES	NO	NO
6_HM_2B_L001.bam	iPSC_CM	Day27_CM	H	M	23555	32	2016-04-20	3	1	12	2016-06-07	NA	64.6	NA	9.7	B	30.0225	20.3756	YES	YES	YES
37_HF_2B_L008.bam	iPSC_CM	Day27_CM	H	F	28834	28	2016-04-20	3	8	13	2016-06-08	NA	93.2	NA	9.3	B	44.9944	29.3023	YES	YES	NO
38_CM_2B_L008.bam	iPSC_CM	Day27_CM	C	M	8861	30	2016-04-20	1	8	10	2016-06-08	NA	85.5	NA	9.8	B	53.26	33.4916	NO	NO	NO
51_CF_2B_L004.bam	iPSC_CM	Day27_CM	C	F	3651	30	2016-04-20	1	4	16	2016-06-08	NA	45.7	NA	9.4	B	60.108	39.7127	YES	NO	NO
52_HF_2B_L003.bam	iPSC_CM	Day27_CM	H	F	27322	27	2016-04-20	3	3	3	2016-06-08	NA	40.9	NA	8.6	B	31.9174	22.1303	YES	NO	NO
80_CF_2B_L002.bam	iPSC_CM	Day27_CM	C	F	40300	29	2016-04-20	1	2	13	2016-06-13	NA	25.6	NA	9.6	B	45.0036	29.0412	YES	NO	NO
84_CF_2B_L003.bam	iPSC_CM	Day27_CM	C	F	40210	30	2016-04-20	2	3	9	2016-06-13	NA	30.2	NA	10	B	41.3559	26.8174	NO	NO	NO
85_HF_2B_L005.bam	iPSC_CM	Day27_CM	H	F	29089	29	2016-04-20	2	5	13	2016-06-13	NA	35.7	NA	9.9	B	49.6302	34.0409	YES	NO	NO
102_CF_2B_L005.bam	iPSC_CM	Day27_CM	C	F	40280	28	2016-04-20	3	5	15	2016-06-14	NA	69.2	NA	9.5	B	58.1071	37.7214	YES	YES	NO
103_HM_2B_L007.bam	iPSC_CM	Day27_CM	H	M	28815	23	2016-04-20	2	7	4	2016-06-14	NA	65.6	NA	9.7	B	33.377	23.1269	YES	YES	NO
120_HF_2B_L004.bam	iPSC_CM	Day27_CM	H	F	24280	29	2016-04-20	3	4	7	2016-06-14	NA	22.2	NA	9.9	B	44.2762	30.1842	NO	NO	NO
135_CF_2B_L007.bam	iPSC_CM	Day27_CM	C	F	3647	24	2016-04-20	2	7	10	2016-06-14	NA	62.8	NA	9.1	B	61.8814	39.7234	NO	YES	NO
136_CM_2B_L001.bam	iPSC_CM	Day27_CM	C	M	3624	31	2016-04-20	3	1	4	2016-06-14	NA	87.4	NA	9.8	B	63.1097	38.6044	YES	YES	YES
3_CF_2C_L008.bam	iPSC_CM	Day27_CM_NT3	C	F	40300	29	2016-04-20	3	8	7	2016-06-07	NA	34.3	NA	9.2	B	55.9821	36.0108	YES	NO	NO
4_HM_2C_L006.bam	iPSC_CM	Day27_CM_NT3	H	M	28815	23	2016-04-20	1	6	6	2016-06-07	NA	63.8	NA	9.4	B	33.857	22.6298	YES	NO	NO
35_CF_2C_L008.bam	iPSC_CM	Day27_CM_NT3	C	F	3651	30	2016-04-20	2	8	9	2016-06-08	NA	46.3	NA	9	B	39.366	26.1655	YES	NO	NO
36_HM_2C_L007.bam	iPSC_CM	Day27_CM_NT3	H	M	23555	32	2016-04-20	2	7	8	2016-06-08	NA	60.2	NA	9.5	B	45.4502	30.8797	YES	NO	NO
83_CM_2C_L004.bam	iPSC_CM	Day27_CM_NT3	C	M	3624	31	2016-04-20	3	4	3	2016-06-13	NA	86.3	NA	7.5	B	31.4929	18.6121	NO	NO	NO
99_HF_2C_L001.bam	iPSC_CM	Day27_CM_NT3	H	F	21792	29	2016-04-20	3	1	2	2016-06-14	NA	85.8	NA	9.9	B	57.0501	38.0584	YES	NO	NO
100_CM_2C_L001.bam	iPSC_CM	Day27_CM_NT3	C	M	4955	29	2016-04-20	1	1	9	2016-06-14	NA	72.2	NA	9.2	B	44.4555	28.4431	YES	NO	NO
119_CM_2C_L005.bam	iPSC_CM	Day27_CM_NT3	C	M	8861	30	2016-04-20	2	5	6	2016-06-14	NA	82.3	NA	9.3	B	51.1725	31.9272	YES	NO	NO
126_HF_2C_L003.bam	iPSC_CM	Day27_CM_NT3	H	F	29089	29	2016-04-20	1	3	5	2016-06-14	NA	27.7	NA	10	B	60.084	40.6183	YES	NO	NO
133_CF_2C_L008.bam	iPSC_CM	Day27_CM_NT3	C	F	40280	28	2016-04-20	3	8	8	2016-06-14	NA	70.1	NA	9.3	B	50.9564	32.3035	YES	NO	NO
134_HF_2C_L002.bam	iPSC_CM	Day27_CM_NT3	H	F	27322	27	2016-04-20	2	2	7	2016-06-14	NA	37.7	NA	9.9	B	28.6557	19.5922	YES	NO	NO
8_CF_3_L008.bam	Heart	Heart	C	F	338	NA	NA	3	8	6	2016-06-07	53	NA	NA	7.2	NA	50.5263	19.4929	NO	YES	NO
11_CM_3_L004.bam	Heart	Heart	C	M	317	NA	NA	3	4	4	2016-06-07	44	NA	2.5	7.6	NA	42.7562	17.1881	NO	YES	NO
24_CM_3_L006.bam	Heart	Heart	C	M	295	NA	NA	2	6	9	2016-06-08	40	NA	0.5	7.3	NA	45.67	17.5156	NO	YES	NO
41_CF_3_L002_B.bam	Heart	Heart	C	F	522	NA	NA	1	2	7	2016-06-08	42	NA	0	6.2	NA	28.5588	11.1972	NO	NO	NO
44_CM_3_L007.bam	Heart	Heart	C	M	4x0519	NA	NA	1	7	12	2016-06-08	20	NA	0.75	7.5	NA	61.3726	29.2991	NO	YES	NO
55_CF_3_L002.bam	Heart	Heart	C	F	570	NA	NA	1	2	9	2016-06-08	31	NA	NA	7.1	NA	39.3818	16.2072	NO	YES	NO
70_CM_3_L001.bam	Heart	Heart	C	M	495	NA	NA	3	1	8	2016-06-13	30	NA	NA	5.5	NA	52.2838	11.8838	NO	NO	NO
88_CM_3_L002.bam	Heart	Heart	C	M	95A014	NA	NA	1	2	5	2016-06-13	35	NA	NA	5.5	NA	47.6744	17.862	NO	NO	NO
104_CF_3_L001.bam	Heart	Heart	C	F	4x0430	NA	NA	2	1	13	2016-06-14	17	NA	NA	6.3	NA	47.0096	20.7866	NO	NO	NO
107_CM_3_L002.bam	Heart	Heart	C	M	623	NA	NA	2	2	1	2016-06-14	19	NA	0	6.9	NA	42.3431	15.3271	NO	NO	NO
139_CF_3_L002.bam	Heart	Heart	C	F	476	NA	NA	3	2	16	2016-06-14	57	NA	0	6.9	NA	58.244	22.504	NO	YES	NO
147_CM_3_L006.bam	Heart	Heart	C	M	MD_And	NA	NA	3	6	5	2016-06-22	36	NA	NA	4.6	NA	45.4192	16.7631	NO	NO	NO
149_CF_3_L001.bam	Heart	Heart	C	F	88A020	NA	NA	3	1	7	2016-06-22	35	NA	NA	7	NA	51.3049	19.5062	NO	YES	NO
150_CM_3_L006.bam	Heart	Heart	C	M	549	NA	NA	2	6	16	2016-06-22	23	NA	0.5	6.1	NA	74.7159	26.1554	NO	NO	NO
151_CM_3_L003.bam	Heart	Heart	C	M	4x523	NA	NA	1	3	15	2016-06-22	10	NA	NA	5.6	NA	62.0446	29.0879	NO	NO	NO
152_CF_3_L004.bam	Heart	Heart	C	F	4x373	NA	NA	2	4	5	2016-06-22	18	NA	NA	6	NA	52.7476	20.8141	NO	NO	NO
153_CF_3_L007.bam	Heart	Heart	C	F	4x0025	NA	NA	1	7	3	2016-06-22	51	NA	0	5.5	NA	38.2066	18.1203	NO	NO	NO
154_CF_3_L003.bam	Heart	Heart	C	F	4x0043	NA	NA	3	3	4	2016-06-22	53	NA	0.5	4.2	NA	37.878	15.0582	NO	NO	NO
155_CF_3_L004.bam	Heart	Heart	C	F	438	NA	NA	2	4	8	2016-06-22	55	NA	NA	5.6	NA	55.3061	18.0638	NO	NO	NO
156_CF_3_L001.bam	Heart	Heart	C	F	456	NA	NA	2	1	15	2016-06-22	49	NA	NA	5.5	NA	54.0067	20.1376	NO	NO	NO
157_CF_3_L001_B.bam	Heart	Heart	C	F	462	NA	NA	1	1	3	2016-06-22	43	NA	0	6.5	NA	24.3729	9.61482	NO	NO	NO
25_HM_3_L007.bam	Heart	Heart	H	M	61317	NA	NA	2	7	6	2016-06-08	69	NA	8	5.3	NA	38.7267	12.5874	NO	NO	NO
45_HM_3_L003.bam	Heart	Heart	H	M	62606	NA	NA	3	3	2	2016-06-08	66	NA	6.7	5.8	NA	34.455	20.1722	NO	NO	NO
57_HM_3_L008.bam	Heart	Heart	H	M	62905	NA	NA	3	8	12	2016-06-08	67	NA	8	6.5	NA	41.9413	22.6062	NO	YES	NO
69_HF_3_L004.bam	Heart	Heart	H	F	63060	NA	NA	1	4	1	2016-06-13	44	NA	8	6.1	NA	33.9394	19.0185	NO	YES	NO
71_HM_3_L002.bam	Heart	Heart	H	M	59365	NA	NA	3	2	14	2016-06-13	60	NA	3	7	NA	54.3886	32.3052	NO	YES	NO
140_HF_3_L002.bam	Heart	Heart	H	F	62765	NA	NA	1	2	6	2016-06-14	57	NA	2.5	7	NA	46.7941	25.829	NO	YES	NO
143_HM_3_L006.bam	Heart	Heart	H	M	59263	NA	NA	3	6	15	2016-06-14	60	NA	4.5	6.3	NA	51.6105	34.9056	NO	YES	NO
158_HM_3_L005.bam	Heart	Heart	H	M	59167	NA	NA	1	5	10	2016-06-22	65	NA	8	2.8	NA	43.3195	10.1135	NO	NO	NO
160_HM_3_L002.bam	Heart	Heart	H	M	59511	NA	NA	2	2	4	2016-06-22	55	NA	4	5.2	NA	44.0287	21.7408	NO	NO	NO
163_HF_3_L001.bam	Heart	Heart	H	F	62850	NA	NA	1	1	16	2016-06-22	70	NA	3	5.9	NA	48.2176	28.3861	NO	YES	NO
165_HF_3_L006.bam	Heart	Heart	H	F	63145	NA	NA	2	6	14	2016-06-22	39	NA	3	6.2	NA	48.6236	22.5973	NO	YES	NO
13_HF_1_L005.bam	iPSC	iPSC	H	F	29089	33	2016-04-06	3	5	5	2016-06-07	NA	NA	NA	9.9	NA	45.1109	29.1091	NO	YES	NO
14_CM_1_L004.bam	iPSC	iPSC	C	M	3624	36	2016-04-06	2	4	14	2016-06-07	NA	NA	NA	9.9	NA	54.895	34.4214	NO	YES	NO
27_CF_1_L006.bam	iPSC	iPSC	C	F	40210	35	2016-04-06	2	6	4	2016-06-08	NA	NA	NA	10	NA	34.3826	21.8297	NO	NO	NO
28_HM_1_L005.bam	iPSC	iPSC	H	M	23555	36	2016-04-05	1	5	4	2016-06-08	NA	NA	NA	9.7	NA	34.9938	22.7239	NO	YES	NO
47_CF_1_L003.bam	iPSC	iPSC	C	F	40280	32	2016-04-05	1	3	1	2016-06-08	NA	NA	NA	9.7	NA	51.294	31.5892	NO	YES	NO
48_HF_1_L002.bam	iPSC	iPSC	H	F	27322	31	2016-04-06	2	2	2	2016-06-08	NA	NA	NA	9.8	NA	56.0178	36.4947	NO	NO	NO
58_CF_1_L004.bam	iPSC	iPSC	C	F	3651	34	2016-04-05	3	4	13	2016-06-08	NA	NA	NA	9.8	NA	47.1755	28.304	NO	YES	NO
59_CF_1_L002.bam	iPSC	iPSC	C	F	4933	26	2016-04-06	2	2	3	2016-06-08	NA	NA	NA	9.8	NA	41.0616	25.5963	NO	YES	NO
60_HM_1_L002.bam	iPSC	iPSC	H	M	28815	27	2016-04-07	1	2	15	2016-06-08	NA	NA	NA	9.9	NA	49.9735	31.981	NO	YES	NO
72_CF_1_L001.bam	iPSC	iPSC	C	F	40300	34	2016-04-05	2	1	10	2016-06-13	NA	NA	NA	9.1	NA	54.1069	32.3352	NO	YES	NO
75_HF_1_L008.bam	iPSC	iPSC	H	F	24280	33	2016-04-06	2	8	15	2016-06-13	NA	NA	NA	10	NA	46.871	30.5456	NO	NO	NO
90_HF_1_L006.bam	iPSC	iPSC	H	F	21792	33	2016-04-06	3	6	10	2016-06-13	NA	NA	NA	9.7	NA	57.1973	35.5177	NO	YES	NO
91_CM_1_L006.bam	iPSC	iPSC	C	M	4955	33	2016-04-05	3	6	2	2016-06-13	NA	NA	NA	9.7	NA	55.323	33.1196	NO	YES	NO
110_HF_1_L007.bam	iPSC	iPSC	H	F	28834	32	2016-04-07	1	7	2	2016-06-14	NA	NA	NA	9.9	NA	38.7775	24.4378	NO	YES	NO
111_CM_1_L005.bam	iPSC	iPSC	C	M	8861	34	2016-04-05	1	5	8	2016-06-14	NA	NA	NA	9.7	NA	53.9504	32.8801	NO	NO	NO
123_CF_1_L003.bam	iPSC	iPSC	C	F	3647	29	2016-04-06	2	3	16	2016-06-14	NA	NA	NA	10	NA	46.9649	29.3526	NO	NO	NO
124_HF_1_L007.bam	iPSC	iPSC	H	F	20682	35	2016-04-06	3	7	15	2016-06-14	NA	NA	NA	9.7	NA	56.1275	35.394	NO	YES	NO
145_CM_1_L001.bam	iPSC	iPSC	C	M	3649	35	2016-04-05	1	1	14	2016-06-14	NA	NA	NA	9.9	NA	61.3018	36.9688	NO	YES	NO
146_HM_1_L004.bam	iPSC	iPSC	H	M	28126	35	2016-04-05	3	4	6	2016-06-14	NA	NA	NA	10	NA	56.5818	35.877	NO	YES	NO
